# Senescent Schwann cells induced by aging and chronic denervation impair axonal regeneration after peripheral nerve injury

**DOI:** 10.1101/2022.12.07.519441

**Authors:** Andrés Fuentes-Flores, Cristian Geronimo-Olvera, David Ñecuñir, Sandip Kumar Patel, Joanna Bons, Megan C. Wright, Daniel Geschwind, Ahmet Hoke, Jose A. Gomez-Sanchez, Birgit Schilling, Judith Campisi, Felipe A. Court

**Affiliations:** Center for integrative Biology, Universidad Mayor, Chile; FONDAP Geroscience Center for Brain Health and Metabolism; Buck Institute for Research on Aging, Novato, USA; Departments of Neurology and Neuroscience, Johns Hopkins School of Medicine, Baltimore, Maryland, USA; Instituto de Investigación Sanitaria y Biomédica de Alicante (ISABIAL), 03010 Alicante, Spain; Instituto de Neurociencias de Alicante, UMH-CSIC, 03550 San Juan de Alicante, Spain; Departments of Neurology, Psychiatry, and Human Genetics, David Geffen School of Medicine, University of California Los Angeles, California, USA

## Abstract

After peripheral nerve injuries, successful axonal growth and functional recovery requires the reprogramming of Schwann cells into a reparative phenotype, a process dependent on the activation of the transcription factor c-Jun. Nevertheless, axonal regeneration is greatly impaired in aged organisms or after chronic denervation leading to important clinical problems. This regenerative failure has been associated to a diminished c-Jun expression by Schwann cells, but whether the inability of these cells to maintain a repair state is associated to the transition into a phenotype inhibitory for axonal growth, has not been evaluated so far. We find that repair Schwann cells transitions into a senescent phenotype, characterized by diminished c-Jun expression and secretion of factor inhibitory for axonal regeneration in both aging and chronic denervation. In both conditions, elimination of senescent Schwann cells by systemic senolytic drug treatment or genetic targeting improves nerve regeneration and functional recovery in aging and chronic denervation, associated with an upregulation of c-Jun expression and a decrease in nerve inflammation. This work provides the first characterization of senescent Schwann cells and their impact over axonal regeneration in aging and chronic denervation, opening new avenues for enhancing regeneration, and functional recovery after peripheral nerve injuries.
