## Supplementary material for "Senescent Schwann cells induced by aging and chronic denervation impair axonal regeneration after peripheral nerve injury": Table 1

### Sheet: Sheet1
Array density
Cytokine name	Adult 7dpi			Adult 42dpi			Aged 12dpi
CCL6/C10	5801.64	5487.2	6804.23	4767.32	3132.78	5861.75	4591.11	3966.73	8998.84
Adiponectin/Acrp30	3898.16	3103.83	4179.61	5109.91	3376.72	3224.91	3608.16	7199.17	5754.36
CCL11/Eotaxin	3933.16	3141.86	2542.67	2237.77	1832.91	2425.06	3479.08	4178.06	7039.84
Angiopoietin-1	1071.19	742.047	1208.97	1206.88	1308.81	1461.66	1800.81	5356.72	6212.08
CCL12/MCP-5	1502.94	802.672	1064.41	1483.86	1473.94	1715.59	1705.92	3038.56	8396.92
E-Selectin/CD62E	1892.33	1382.38	1373.58	2386.07	2911.12	4510.69	2366.27	2014.16	6489.86
IGFBP-6	4429.5	3424.72	3525.7	4413.73	2772.12	5298.72	3556.94	3550.83	3722.44
Amphiregulin	1417.45	907.266	1205.31	1366.54	1230.72	1534.03	1805.17	5067.72	3574.06
Endostatin	3440.77	2240.69	3186.14	4283.98	2465.19	4679.62	3707.59	3669.7	2783.83
Angiopoietin-2	1234.72	575.812	1065.38	913.554	1265.28	1827.41	1966.2	4394.89	3767.58
PDGF-BB	2144.66	1729.8	1656.42	3433.59	2888.56	4365.5	2948.58	2999.55	4053.7
Coagulation Factor III	3240.72	1939.75	2446.55	3631.11	2813.53	4844.12	2431.16	3333.56	4057.42
CCL17/TARC	1112.14	919.281	1192.59	1563.73	2011.78	2534.5	1963.27	3101.09	4522.97
VCAM-1/CD106	1678.47	1314.42	1213.97	2011.64	1190.28	2398.44	1642.45	2001	5827
Chitinase	1476.16	803.234	765.391	1343.14	1496.5	1837.69	1880.38	2252.81	5284.28
TNF-a	1230.75	809.359	773.5	1256.57	803.125	2547.34	1847.81	1646.88	5712.92
TNF-a	1230.75	809.359	773.5	1256.57	803.125	2547.34	1847.81	1646.88	5712.92
C1q	1830.45	1100.33	1381.98	1090.73	1118.19	1622.84	2099.02	4263.95	2817.12
Chemerin	1746.91	902.891	1090	1460.86	1592.22	2317.16	2217.83	2372.08	4482.31
CD160	1642.97	1402.86	1445.17	1517.8	1911.56	3382.19	1815.48	1812.31	5383
P-Selectin/CD62P	1761.09	1547.09	1400.7	1858.52	1454.28	3066.16	1721.64	1633.53	5535.67
IGFBP-5	3640.8	2878.69	3509.91	2595.45	1807.41	2686.78	2852.5	3107.28	2735.8
TIM-1/KIM-1/HAVCR	1211.03	963.391	977.859	1262.36	1401.16	2452.31	2042.77	1870.94	4781.5
Angiopoietin-like	1438.22	856.516	1336.17	1216.75	1469.56	1727.56	2186.91	4044.53	2059.38
BAFF/BLyS/TNFSF13B	1132.92	720.656	1056.41	973.161	1225.84	1559.53	2167.2	3702.47	2290.12
Pentraxin 2	1747.38	1584.23	1163.77	2225.11	1351.53	3020.88	2541.92	2211.86	3020.59
CXCL16	1873.12	1571.5	1774.88	1653.93	1496.47	2229.5	2567.16	2868.61	2229.81
Serpin E1	1532.5	1143.5	1078.08	1278.89	1349.5	2916.03	1514.94	1580.11	4465.17
Cystatin	2302.5	2465.08	2048.61	2181.55	1894	3100.28	2386.09	2636.81	2461.05
VEGF	1279.16	866.766	943.656	1786.77	1354.47	2286.62	1263	1552.06	4619.34
FGF	2563.62	2017.17	2185.78	2326.2	1562.88	2595.5	2250.09	2647.39	2487.62
CCL21/6Ckine	2478.59	1226.23	1841.06	2475.09	1693.66	2216.09	2201.61	2060.55	3117.77
CCL2/JE/MCP-1	1032.48	502.062	775.109	935.071	1207.25	1326.88	1558.61	4068.95	1734.41
IGFBP-3	2576.95	1956.31	2270.38	2019.38	1381.44	3032.75	2176.86	2681.41	2468.11
Serpin F1	1506.3	1360.2	1996.59	2838.45	2770.88	4191.09	1643.16	1487.14	4167.67
Thrombopoietin	1188.02	922.469	1071.66	1474.96	1954.31	2591.53	1539.38	1601.8	3995.14
Myeloperoxidase	3187.67	2637.92	2546.06	2081.5	1090.84	3061.06	2398.11	2451.78	2201.7
Osteopontin	3200.67	2998.25	2594.41	2779.64	1204.19	3311.19	2248.84	2390.42	2338.16
Leptin	1308.92	994.562	1121.61	1330.62	1384.53	2795.22	2085.47	2316.14	2553.5
C-Reactive	2567.19	2008.27	2157.3	1786.2	1620.09	2418.62	2450.67	1941.92	2542.25
CCL20/MIP-3a	1053.47	747.859	1068.2	1303.23	1536.66	1734.12	2213.89	1571.08	3073.77
RBP4	2790.2	1790.55	2336.92	2484.93	1445.66	3253.12	1946.31	2157.39	2403.45
Pentraxin 3	2118.77	1491.61	1566.73	1601.88	1332.78	2772.34	2053.02	1677.39	2597.92
IL-10	1666.86	912.656	810.188	1490.89	1142.09	2643.03	1903.25	2137.34	2284.83
CXCL9/MIG	1366.05	883.516	1056.45	1191.38	1199.62	2245.31	1638.19	2500.53	2136.88
CCL19/MIP-3ß	1196.83	626.156	1332.97	1321.73	1543.66	2101.06	1960.27	1933.97	2348.95
LIF	1374.69	1093.55	982.047	2033.8	1383.88	2694.34	2053.91	1869.66	2298.95
FGF-21	1469.86	1233.16	1144.34	2206.59	1415.38	2448.06	2248.5	1910.28	2005.3
MMP-3	1494.23	1296.12	958.266	2947.5	1499.53	2706.03	1982.28	1952.78	2207.66
Proprotein	1457.58	1107.84	1175.06	1707.09	1460.97	2820.16	1926.17	2010.92	2134.16
DPPIV/CD26	1444.78	1323.66	927.344	1719.48	1409.59	2438.53	1977.55	1994.69	2068.12
MMP-2	2711.36	1730.84	1512.77	2045.59	1609.03	2975.47	2207.45	1832.91	1998.2
WISP-1/CCN4	905.75	628.625	681.734	1547.84	1263.94	2326.06	1004.98	1653.45	3345.42
Flt-3	1741.02	1410.62	1110.98	2084.86	2049.62	2503.53	1983.42	2149.12	1809.45
Endoglin/CD105	3305.17	2683.08	2643.31	1692.55	1516.69	2605.97	2058.61	2028.84	1830.25
Complement C5	1018.8	800.969	611.328	1866.89	1594.25	1875.56	1869.59	1760.2	2264.23
DKK-1	1094.33	760.453	760.188	1104.36	1117.25	1873.62	1978.42	1915.23	1954.62
Pref-1/DLK-1/FA1	1487.3	1207.97	1276.58	1609.09	1913.25	3085.5	1769.28	1920.73	2149.19
Complement Factor D	1798.98	1693.5	2201.03	1715.09	2084.34	2756.84	2133.64	1117.02	2572.27
Reg3G	3165.78	3317.25	2672.17	2884.66	1785.28	3319.06	1629.92	1908.34	2257.08
IL-33	1740.72	1586.33	1530.55	2600.27	1522.38	3568.09	1467.41	1828.73	2478.28
CCL22/MDC	1258.06	693.734	1002.28	1181.95	1534.84	1643.19	1992.58	1370.95	2327.03
IL-11	1650.11	1051.02	1208.94	1869.32	1286.44	2265.16	1514.33	1864.98	2300.55
RAGE	1436.31	903.922	1066.34	1477.11	1132.75	2419.78	1671.94	1857.39	2106.12
IL-12	1657.09	1184.78	1312.69	1615.82	1726.94	3668.91	1975.66	1697.55	1852.5
Periostin/OSF-2	1553.52	1174.3	1189.45	1259.46	1971.69	2550	1715.38	1763.72	2033.89
Lipocalin-2/NGAL	1737.8	1202.02	1235.86	1280.7	1155	2343.16	1906.95	1653.53	1927.83
Proliferin	1420.44	1049.97	1443.11	1474.55	1404.56	2864.81	1795.56	1572.19	2088.56
CXCL10/IP-10	1495.14	855.938	747.781	1214.48	1564.41	2385.25	1400.48	1957.08	2006.05
HGF	1107.77	1165.98	1301.31	1510.07	1287.09	1955.81	1871.52	1992.83	1450.27
MMP-9	2011.33	1228.23	1079.14	1233.55	966.344	2246.97	1785.02	1717.53	1714.2
M-CSF	1263.67	777.688	834.641	1465.73	1550.22	2429.44	1732.44	1822.62	1660.16
Fetuin	2382.31	1850.62	2405.38	2486.12	1513.47	3421.62	1873.47	1699.39	1605.91
LIX	1417.62	825.734	921.719	1336	1789.81	2279.91	1764.36	1635.08	1686.28
GDF-15	1394.55	941.781	870.094	2106.8	1550.59	2819.19	1717.98	1759.05	1518.89
IL-1a/IL-1F1	1129.89	717.812	818.594	2044.79	1526.03	1895.28	1804.19	1477.42	1644.39
CX3CL1/Fractalkine	1076.48	621.484	809.234	1000.21	1200.94	1621.59	1466.33	1130.45	2247.5
IL-28A/B	1314.59	1266.55	779.625	1596.89	777.875	2307.66	1415.05	1999.78	1346.62
Gas	1145.42	945.438	919.344	1726.88	1679.75	1864.28	1655	1640.52	1444.59
IL-4	1395.06	1005.41	762.75	1464.95	1136.78	2054.78	1508.91	1797.44	1417.84
G-CSF	1389.97	1021.28	931.406	1448.21	1174.09	1938.78	1664.44	1645.97	1329.59
CXCL11/I-TAC	1129.19	706.922	644.906	1038.95	1473.75	1972	1390.12	1681.62	1561.98
GM-CSF	747.953	869.531	535.609	922.339	1081.72	1773.22	1535.06	1598.59	1413.48
CCL3/CCL4/MIP-1a/ß	747.312	467.141	569.406	674.071	1342.91	1318.66	1193.14	1968.47	1367.38
IL-1ra/IL-1F3	1579.19	1023.36	917.219	1335.79	1155.47	2382.88	1575.86	1635.7	1284.34
IL-22	1000.91	685.391	550.328	980.179	975	2029.59	1575.8	1515.27	1399.2
CXCL13/BLC/BCA-1	1077.62	672.234	668.109	1123.79	1356.66	1760.03	1377.59	1713.69	1388.14
IL-15	1256.58	808.469	682	1059.57	1311.84	2009.31	1714.25	1360.83	1268.39
IL-5	900.203	599.234	553.844	1187.91	897.531	1843.44	1235.02	2009.17	1045.94
IL-13	987.656	700.094	678.953	1299.7	1538.59	2286.75	1379	1369.42	1517.03
IL-1ß/IL-1F2	1035.36	620.281	580.078	1203.12	1086.22	1829.47	1520	1398.64	1345.98
CD14	808.25	792.641	948.219	1043.82	1474.69	1661.75	1341.45	1231.36	1667.48
CCL5/RANTES	640.219	513.281	631.516	1130.77	1668.91	2556.78	1553.83	1541.44	1034.67
IL-27	895.078	894.031	612.172	1091.04	936.938	1943.28	1347.78	1368.28	1400.28
CXCL1/KC	743.031	502.312	543.516	1027.93	1161.41	1679.31	1463.56	1350.62	1295.23
IFN-γ	1351.16	822.484	897.625	1530.39	1423.19	2256.03	1093.45	1704.84	1258.59
IL-17A	776.969	641.875	625.125	848.786	1121.12	2204.91	1394.3	1413.97	1245.12
IL-23	826.859	772.656	592.656	1051.86	1000.47	1939.28	1269.77	1375.25	1360.52
Resistin	1106.53	828.406	617	1819.89	957.094	2726.34	917.672	1353.72	1701.11
IL-3	680.781	732.641	564.609	880.071	1234.41	1794.12	1397.48	1301.39	1242.28
EGF	1073.8	668.484	714.812	1320.75	1303.22	2021.09	1418.92	1096.66	1386.34
IGFBP-1	1319.55	782.391	1095.42	1681.2	947.75	2288.19	1275.72	1722.89	852.078
IGFBP-2	1893.89	1839.7	2179.67	1707.25	963.531	2387.84	996.75	1333.19	1503.22
IL-2	731.109	583.281	465.75	805.482	1103.25	1927.06	1376.78	1316.36	1128.8
IL-6	654.812	392.547	318.75	1059.91	1305.91	2505.66	1092.94	1075.69	1548.75
CD40/TNFRSF5	1129.78	1122.66	1036.3	1156.39	1246	1568.97	1254.95	1144.39	1275.59
Osteoprotegerin/TNFRSF11B	772.219	501.266	378	1524.82	1101.91	2408.62	842.719	1080.39	1388.19
LDL	752.922	511.516	465.172	1457.27	900.812	2037.22	717.281	957.875	1575.02
PD-ECGF/Thymidine	483.047	534.016	447.969	1138.62	892	1866.41	675.359	1057.39	1476.98
CXCL2/MIP-2	460.047	368.812	583.953	843.054	876.75	1620.5	902.781	1064.8	1180.55
IL-7	664.953	484.062	506.734	1128.96	974.281	2099.88	688.234	822.938	1391.64
