## Supplementary material for "Senescent Schwann cells induced by aging and chronic denervation impair axonal regeneration after peripheral nerve injury": Table 2

### Sheet: Sheet1
Ratios
Cytokine name	Adult 42dpc/Adult 7dpc	Adult 42 dpc ABT/Veh	Aged 12dpc/Adult 7dpc	Aged 12dpc ABT/Veh
CD160	1.51671	0.701102	2.00641	0.714934
Chemerin	1.43597	0.696507	2.42586	0.64475
Chitinase	1.53618	0.646148	3.09299	0.449109
Coagulation Factor III	1.4801	0.609157	1.28781	0.780763
Complement C5	2.19519	0.694729	2.42444	0.737995
Complement Factor D	1.15153	0.768748	1.02273	0.942131
C-Reactive	0.865161	0.810988	1.03002	1.05166
Cystatin	1.05276	0.753837	1.09797	0.931407
DKK-1	1.56607	0.858575	2.23646	0.732307
DPPIV/CD26	1.50648	0.764102	1.63439	0.916212
EGF	1.89047	0.940407	1.58802	0.94252
Endoglin/CD105	0.673715	0.808284	0.685589	1.07674
Endostatin	1.28883	0.775787	1.14587	1.01267
Fetuin	1.11794	0.810198	0.780133	1.18311
FGF	0.958324	0.90217	1.09141	0.901305
FGF-21	1.57771	0.812538	1.60216	0.854771
Flt-3	1.55726	0.806764	1.39398	0.81173
Gas	1.75101	0.677771	1.57468	0.823175
G-CSF	1.36451	0.84533	1.38812	1.00306
GDF-15	2.01988	0.604143	1.5581	0.909708
GM-CSF	1.75435	0.811423	2.11191	0.883512
HGF	1.32948	0.677411	1.48658	0.887944
IGFBP-1	1.53787	0.800257	1.20433	1.01763
IGFBP-2	0.855471	0.734346	0.64823	0.904538
IGFBP-3	0.945606	0.864869	1.07683	0.866203
IGFBP-5	0.706886	0.760693	0.86701	1.06445
IGFBP-6	1.09707	0.72116	0.951694	1.11501
M-CSF	1.89339	0.885032	1.81336	0.772867
MMP-2	1.11337	0.804858	1.01404	0.933764
MMP-3	1.90818	0.72829	1.63866	0.922363
MMP-9	1.02968	0.655391	1.20794	0.946069
E-Selectin/CD62E	2.11	0.733915	2.33856	0.607077
P-Selectin/CD62P	1.35466	0.679892	1.8881	0.674193
Serpin E1	1.47691	0.578853	2.01387	0.652286
Serpin F1	2.01526	0.520963	1.50068	0.741718
Thrombopoietin	1.89206	0.518213	2.24261	0.618487
TIM-1/KIM-1/HAVCR	1.6229	0.625785	2.75839	0.621927
TNF-a	1.63741	0.720005	3.27253	0.577303
VCAM-1/CD106	1.33125	0.612728	2.25119	0.551043
VEGF	1.75683	0.559008	2.40629	0.525261
WISP-1/CCN4	2.3184	0.638565	2.70919	0.655125
Adiponectin/Acrp30	1.04739	0.748101	1.48116	0.731754
Amphiregulin	1.17033	0.681106	2.95945	0.487171
Angiopoietin-1	1.31604	0.655714	4.4238	0.342778
Angiopoietin-2	1.39304	0.62348	3.52191	0.443887
Angiopoietin-like	1.21564	0.614341	2.2834	0.65246
BAFF/BLyS/TNFSF13B	1.2916	0.779368	2.80407	0.688655
C1q	0.88847	0.761798	2.12859	0.732155
CX3CL1/Fractalkine	1.52471	0.826754	1.93215	0.946055
CXCL1/KC	2.16263	0.67984	2.29723	0.687563
CXCL2/MIP-2	2.36429	0.760027	2.22827	0.885542
CXCL9/MIG	1.40239	1.09696	1.89823	0.84979
CXCL10/IP-10	1.66646	0.715875	1.73083	0.766132
CXCL11/I-TAC	1.8076	0.813377	1.86768	0.76748
CXCL13/BLC/BCA-1	1.75373	0.761752	1.85256	0.810435
CXCL16	1.03073	0.813811	1.46864	1.00263
IL-1a/IL-1F1	2.05007	0.816316	1.84751	0.961401
IL-1ß/IL-1F2	1.84228	0.904448	1.9075	0.951187
IL-1ra/IL-1F3	1.38479	0.742774	1.27733	0.954139
IL-2	2.15477	0.715847	2.14699	0.989956
IL-3	1.97601	0.718639	1.99246	0.976736
IL-4	1.47208	0.724014	1.49348	0.962963
IL-5	1.91346	0.774537	2.0894	0.753398
IL-6	3.56595	0.691629	2.72114	0.630712
IL-7	2.5385	0.639547	1.75317	0.834982
IL-10	1.55648	0.661217	1.86607	0.839388
IL-11	1.3864	0.637306	1.45263	0.944321
IL-12	1.6877	0.710143	1.33003	1.075
IL-13	2.16548	0.719866	1.80228	0.930668
IL-15	1.59471	0.773773	1.58114	0.959314
IL-17A	2.0425	0.739254	1.9831	0.895751
IL-22	1.7816	0.724516	2.00761	0.821412
IL-23	1.82085	0.637744	1.8272	0.930826
IL-27	1.65381	0.858671	1.71423	0.974147
IL-28A/B	1.39326	0.819808	1.41678	0.865207
IL-33	1.58324	0.853137	1.18874	0.970771
IFN-γ	1.69624	0.655381	1.32092	0.945748
TNF-a	1.63741	0.720005	3.27253	0.577303
LDL	2.54121	0.777884	1.87914	0.872146
Leptin	1.60882	0.623647	2.03063	0.794247
LIF	1.77146	0.696097	1.80348	0.893341
Lipocalin-2/NGAL	1.14445	0.791286	1.31435	0.908359
LIX	1.70793	0.752745	1.60682	0.868271
Myeloperoxidase	0.744585	0.746306	0.842317	1.22061
Osteopontin	0.829608	0.726866	0.79349	1.11602
Osteoprotegerin/TNFRSF11B	3.04899	0.758915	2.00504	0.90372
PD-ECGF/Thymidine	2.66003	0.788998	2.1909	0.815965
PDGF-BB	1.93236	1.3572	1.80836	0.868704
Pentraxin 2	1.46762	0.675634	1.72942	0.80113
Pentraxin 3	1.10235	0.783796	1.22237	0.884218
Periostin/OSF-2	1.47581	0.620794	1.40735	0.869351
Pref-1/DLK-1/FA1	1.66367	0.75173	1.47015	0.860943
Proliferin	1.46772	0.729934	1.39422	0.898449
Proprotein	1.60092	0.593285	1.62312	0.982875
RAGE	1.47645	0.693141	1.65429	0.886064
RBP4	1.03846	0.720806	0.940657	1.05458
Reg3G	0.872619	0.69499	0.633011	0.99539
Resistin	2.15653	0.787279	1.55666	0.884652
CD14	1.63989	0.984127	1.66344	0.854576
CD40/TNFRSF5	1.20757	0.864518	1.11743	1.12416
CCL2/JE/MCP-1	1.50204	0.719286	3.18747	0.576398
CCL3/CCL4/MIP-1a/ß	1.8699	0.917348	2.53887	0.658698
CCL5/RANTES	3.00079	2.2158	2.31367	0.83721
CCL6/C10	0.760614	0.596475	0.970354	0.872141
CCL11/Eotaxin	0.675395	0.705463	1.52812	0.783826
CCL12/MCP-5	1.38676	0.62109	3.89951	0.373642
CCL17/TARC	1.89516	0.774293	2.97372	0.54522
CCL19/MIP-3ß	1.57368	0.696511	1.97823	0.772299
CCL20/MIP-3a	1.59399	0.754985	2.39019	0.741511
CCL21/6Ckine	1.15127	0.763523	1.3307	1.08158
CCL22/MDC	1.47592	0.921987	1.92634	0.975099
