## Supplementary material for "Senescent Schwann cells induced by aging and chronic denervation impair axonal regeneration after peripheral nerve injury": Table 4

### Sheet: Sheet1
Species	Antigen	Company	Catalogue #	dilution
Mouse	p16	Santa Cruz	SC1661	1/100
Rabbit	cJUN	Cell Sing	9165S	1/250
Rabbit	H2AX	Abcam	ab215967	1/250
Goat	SOX10	R&D systems	AF2864	1/50
Rat	p19	Santa Cruz	sc-32748	1/100
Rabbit	laminB1	Abcam	ab16048	1/250
Mouse	H2AX	abcam	ab26350	1/250
Rabbit	HMGB1	abcam	ab18256	1/250
Rabbit	Stathmin	Novus biologicals	NBP1-49461	1/400
Rabbit	iba-1	Wako	019-19741	1/200
Rabbit	anti-RFP	Rockland	600-401-379	1/250
Rabbit	anti-donkey 555	Invitrogen	A2794	1/750
Goat	anti-donkey 488	Jackson ImmunoResearch	705-545-003	1/750
Rabbit	anti-goat 488	Invitrogen	A11034	1/750
Mouse	anti-donkey 555	Invitrogen	A32773	1/750
Mouse	anti-donkey 488	Invitrogen	a21202	1/750
Goat	anti-donkey 647	Invitrogen	a32849	1/750
Rat	anti-donkey 488	Invitrogen	A21208	1/750
