## Supplementary material for "Senescent Schwann cells induced by aging and chronic denervation impair axonal regeneration after peripheral nerve injury": Table 5

### Sheet: Sheet1
Gene	Code
18s rRNA	Hs99999901_s1
Gapdh	Mm99999915_g1
Cdkn2a	Mm00494449_M1
Rela	Mm00501346_m1
Il6	Mm00446190_m1
Tnf	Mm00443258_m1
Ccl1	Mm00441236_m1
Mbp	Mm01266402_m1
Actb	Mm00607939_s1
Hprt	Mm00446968_m1
Cdkn1a	Mm04205640_g1
Trp53bp1	Mm01271860_m1
lfng	Mm01168134_m1
Lmnb1	Mm00521949_m1
Jun	Mm00495062_s1
Egr2	Mm00456650_m1
